# Targeted suppression of SPP1 inhibits tumor invasion and metastasis in NRF2 hyperactivated cisplatin resistant HNSCC

**DOI:** 10.1101/2025.05.28.656679

**Authors:** Mutsuki Kawabe, Sujuan Yang, Lorena Gomez Bolanos, Shiro Takamatsu, Sylvia Flores, Patricia D. Castro, Tsung-You Tsai, Arisa Nishikawa-Kaga, Mitchell J. Frederick, Vlad Sandulache, Humam Kadara, Jeffrey N. Myers, Abdullah A. Osman

**Affiliations:** Department of Head and Neck Surgery, The University of Texas MD Anderson Cancer Center, Houston, Texas; Department of Otolaryngology-Head and Neck Surgery, Baylor College of Medicine, Houston, Texas; Department of Translational Molecular Pathology, The University of Texas MD Anderson Cancer Center, Houston, Texas; Department of Gynecologic Oncology and Reproductive Medicine, The University of Texas MD Anderson Cancer Center, Houston, Texas

**Keywords:** Cisplatin, CDDP, Head and neck cancer, Osteopontin, SPP1, KEAP1, NRF2, integrins, CD44

## Abstract

**Purpose:** Cisplatin is the gold standard systemic agent for definitive treatment of HNSCC. The purpose of this study was to investigate the role of SPP1 in the progression and metastasis of cisplatin-resistant HNSCC, particularly in the context of NRF2 hyperactivation.

**Experimental Design:** CDDP resistant HNSCC cell lines stably expressing various shRNA SPP1 constructs were generated. Clonogenic survival assays and a mouse model of oral cancer were used to examine the impact of silenced SPP1 *in vitro* and *in vivo* on CDDP sensitivity and tumor progression. Western blotting, cell invasion, functional proteomics RPPA and spatial transcriptomic analyses were performed to identify molecular interactions and metastatic signaling pathways.

**Results:** Targeted suppression of SPP1 improved cisplatin sensitivity, inhibited tumor invasion and metastasis *in vitro* and *in vivo* as well as several metastatic signaling proteins in NRF2- hyperactivated HNSCC. Spatial transcriptomic analysis revealed a potential mechanistic interaction between SPP1, integrins and CD44 receptors in primary and metastatic HNSCC. Spatial annotation and enrichment analyses using HALLMARK revealed gene set signatures of interferon and EMT present in cell clusters with SPP1 expression in both the primary tumor and lung metastases. Finally, increased expression of SPP1 was found to be poor prognostic factor and significantly correlated with *NFE2L2/KEAP1* mutational status and higher tumor grade in HNSCC patients.

**Conclusions:** Targeting dysregulated SPP1 improved cisplatin sensitivity, inhibited tumor invasion and metastasis in NRF2-hyperactivated HNSCC. These findings highlight the therapeutic potential of targeting SPP1 and the need for developing specific SPP1 inhibitors to improve outcomes for patients with HNSCC.

**Translational Relevance:** Cisplatin-based chemotherapy remains the standard of care for patients with locally advanced head and neck squamous cell carcinoma. Cisplatin resistance often leads to treatment failure and metastasis which accounts for the majority of mortality associated with this disease. Unfortunately, there are no effective therapeutic agents to overcome cisplatin resistance in HNSCC. Here, we present compelling evidence that targeting SPP1 (also known as osteopontin) inhibits cisplatin resistance, tumor progression and metastasis in NRF2-hyperactivated HNSCC, positioning it as a potential therapeutic target to improve treatment outcomes in HNSCC.
