## Supplementary Table S1 for "Targeted suppression of SPP1 inhibits tumor invasion and metastasis in NRF2 hyperactivated cisplatin resistant HNSCC"

### Sheet: OC_SPP1_NRF2_immune cross corre
Supplementary Table S1. SPP1 and NRF2 immune cross correlation in TCGA OCSCC samples .
Row		order	clusters	SPP1	CAF	Nrf2.final	B_cells	Plasma_cells	Immature.Dendritic	Endothelial	Eosinophils	Neutrophils	Macrophages	Monocytes	Macrophages_M2	Mast_cells	Cytotoxic_cells	NK_cells	T_cells_CD8	T_cells_gamma_delta	Th1.cells	Dendritic_cells	Macrophages_M1	T_cells_CD4	T_regulatory_cells
SPP1		1	1	1	0.287651	0.288474	0.0218891	-0.0539822	0.158415	0.080428	0.232559	0.141508	0.243676	0.206819	0.179583	0.250529	-0.0889908	-0.062427	-0.0231133	-0.0526728	-0.0694349	0.0643994	0.0830252	0.0200506	0.0177852
CAF		2	1	0.287651	1	-0.151223	0.217505	0.162291	0.353795	0.526177	0.267041	0.214356	0.362014	0.296679	0.361559	0.513229	0.0055108	0.0426906	0.120089	0.0684045	0.0734947	0.244334	0.229163	0.175574	0.193563
Nrf2.final		3	2	0.288474	-0.151223	1	-0.347965	-0.339255	-0.25921	-0.320346	-0.383493	-0.382881	-0.406382	-0.374237	-0.405289	-0.393147	-0.400568	-0.423655	-0.429272	-0.432296	-0.484431	-0.439509	-0.455691	-0.406117	-0.408476
B_cells		4	3	0.0218891	0.217505	-0.347965	1	0.903906	0.723525	0.68679	0.779325	0.759705	0.814492	0.843209	0.787609	0.753615	0.715594	0.784748	0.860794	0.81646	0.63451	0.855171	0.821545	0.909351	0.893124
Plasma_cells		5	3	-0.0539822	0.162291	-0.339255	0.903906	1	0.556076	0.575979	0.665104	0.621451	0.657626	0.673657	0.624914	0.618776	0.611414	0.66948	0.747742	0.701019	0.560301	0.699108	0.67355	0.79235	0.785093
Immature.Dendritic		6	3	0.158415	0.353795	-0.25921	0.723525	0.556076	1	0.628582	0.664686	0.628134	0.775412	0.774931	0.767235	0.67054	0.529745	0.589575	0.679565	0.628162	0.429358	0.786951	0.708081	0.716256	0.75037
Endothelial		7	3	0.080428	0.526177	-0.320346	0.68679	0.575979	0.628582	1	0.637222	0.657734	0.729396	0.730948	0.685055	0.715518	0.471878	0.521239	0.606998	0.560728	0.415006	0.684169	0.672764	0.65805	0.642219
Eosinophils		8	3	0.232559	0.267041	-0.383493	0.779325	0.665104	0.664686	0.637222	1	0.913592	0.90659	0.924407	0.847205	0.813242	0.703597	0.770017	0.82663	0.808811	0.739275	0.88373	0.883975	0.857031	0.846236
Neutrophils		9	3	0.141508	0.214356	-0.382881	0.759705	0.621451	0.628134	0.657734	0.913592	1	0.88222	0.937337	0.81374	0.757872	0.638628	0.705529	0.762027	0.752021	0.671445	0.842417	0.833943	0.797845	0.772041
Macrophages		10	3	0.243676	0.362014	-0.406382	0.814492	0.657626	0.775412	0.729396	0.90659	0.88222	1	0.96142	0.951787	0.892793	0.708405	0.767893	0.836468	0.811764	0.710434	0.943104	0.93142	0.872279	0.868761
Monocytes		11	3	0.206819	0.296679	-0.374237	0.843209	0.673657	0.774931	0.730948	0.924407	0.937337	0.96142	1	0.910629	0.841424	0.716202	0.784461	0.850328	0.825817	0.683054	0.92569	0.908068	0.890187	0.873129
Macrophages_M2		12	3	0.179583	0.361559	-0.405289	0.787609	0.624914	0.767235	0.685055	0.847205	0.81374	0.951787	0.910629	1	0.868167	0.734351	0.78123	0.833988	0.81383	0.736595	0.943257	0.903603	0.859798	0.86489
Mast_cells		13	3	0.250529	0.513229	-0.393147	0.753615	0.618776	0.67054	0.715518	0.813242	0.757872	0.892793	0.841424	0.868167	1	0.631621	0.699479	0.762247	0.731281	0.63478	0.827276	0.825955	0.800129	0.79643
Cytotoxic_cells		14	4	-0.0889908	0.0055108	-0.400568	0.715594	0.611414	0.529745	0.471878	0.703597	0.638628	0.708405	0.716202	0.734351	0.631621	1	0.978724	0.942572	0.959683	0.781477	0.810895	0.831899	0.894389	0.870455
NK_cells		15	4	-0.062427	0.0426906	-0.423655	0.784748	0.66948	0.589575	0.521239	0.770017	0.705529	0.767893	0.784461	0.78123	0.699479	0.978724	1	0.978736	0.989155	0.813678	0.864507	0.880073	0.944367	0.921077
T_cells_CD8		16	4	-0.0231133	0.120089	-0.429272	0.860794	0.747742	0.679565	0.606998	0.82663	0.762027	0.836468	0.850328	0.833988	0.762247	0.942572	0.978736	1	0.989539	0.802107	0.91548	0.918387	0.985825	0.972778
T_cells_gamma_delta		17	4	-0.0526728	0.0684045	-0.432296	0.81646	0.701019	0.628162	0.560728	0.808811	0.752021	0.811764	0.825817	0.81383	0.731281	0.959683	0.989155	0.989539	1	0.8289	0.898754	0.9097	0.965238	0.947743
Th1.cells		18	4	-0.0694349	0.0734947	-0.484431	0.63451	0.560301	0.429358	0.415006	0.739275	0.671445	0.710434	0.683054	0.736595	0.63478	0.781477	0.813678	0.802107	0.8289	1	0.812922	0.83915	0.787481	0.779265
Dendritic_cells		19	4	0.0643994	0.244334	-0.439509	0.855171	0.699108	0.786951	0.684169	0.88373	0.842417	0.943104	0.92569	0.943257	0.827276	0.810895	0.864507	0.91548	0.898754	0.812922	1	0.973553	0.931704	0.934381
Macrophages_M1		20	4	0.0830252	0.229163	-0.455691	0.821545	0.67355	0.708081	0.672764	0.883975	0.833943	0.93142	0.908068	0.903603	0.825955	0.831899	0.880073	0.918387	0.9097	0.83915	0.973553	1	0.925445	0.917226
T_cells_CD4		21	4	0.0200506	0.175574	-0.406117	0.909351	0.79235	0.716256	0.65805	0.857031	0.797845	0.872279	0.890187	0.859798	0.800129	0.894389	0.944367	0.985825	0.965238	0.787481	0.931704	0.925445	1	0.985764
T_regulatory_cells		22	4	0.0177852	0.193563	-0.408476	0.893124	0.785093	0.75037	0.642219	0.846236	0.772041	0.868761	0.873129	0.86489	0.79643	0.870455	0.921077	0.972778	0.947743	0.779265	0.934381	0.917226	0.985764	1
