## Supplementary Table S2 for "Targeted suppression of SPP1 inhibits tumor invasion and metastasis in NRF2 hyperactivated cisplatin resistant HNSCC"

### Sheet: Sheet1
Supplementary Table S2. COX regression analysis for SPP1, macrophage score, NRF2 score, and CAF score as predictors of overall survival in TCGA OCSCC cohort.
	Variable	Univariate Analysis			Multivariate Analysis
	Overall Survival	Beta (SE)	HR (95% CI)	p-value	Beta (SE)	HR (95% CI)	p-value
	SPP1 Category (High)	0.237 (0.089)	1.27 (1.06-1.51)	0.0078*	0.277 (0.105)	1.32 (1.07-1.62)	0.0084*
	NRF2 (continuous)	0.133(0.077)	1.14 (0.98–1.32)	0.0844	0.004 (0.092)	1.00 (0.83-1.20)	0.9584
	CAF (continuous)	-0.070 (0.083)	0.93 (0.80-1.10)	0.394	-0.085 (0.088)	0.92 (0.77-1.09)	0.331
	Macrophages (continuous)	-0.079 (0.083)	0.92 (0.78-1.09)	0.341	-0.097 (0.097)	0.91(0.75–1.10)	0.3147
