## Supplementary Table S3 for "Targeted suppression of SPP1 inhibits tumor invasion and metastasis in NRF2 hyperactivated cisplatin resistant HNSCC"

### Sheet: Sheet1
Supplementary Table S3. Protein analytes identified by RPPA analysis in in HN30R8 cells expressing SPP1 shRNA construct.
Protein	Protein	gene	PValue	FDR PValue	log PV	adj P<0.1	adjP<0.05	delta Ctrl minus SPP1 KD	ave CTRL	ave shRNA KD	HN30-R8-shCtrl-NT1	HN30-R8-shCtrl-NT2	HN30-R8-shCtrl-NT3	HN30-R8- shRNA SPP1 #4-NT1	HN30-R8- shRNA SPP1 #4-NT2	HN30-R8- shRNA SPP1 #4-NT3
p70-S6K_pT389	p70-S6K	RPS6KB1	0.00150142	0.0192682	1.71516	1	1	0.734655	0.358686	-0.375969	0.332842	0.479811	0.263405	-0.315392	-0.296385	-0.516129
CD20	CD20	MS4A1	0.00692062	0.0380634	1.41949	1	1	0.474752	0.0288453	-0.445907	0.071032	0.030896	-0.015392	-0.345917	-0.367459	-0.624344
c-Jun_pS73	c-Jun	JUN	1.92778e-05	0.00148439	2.82845	1	1	0.458205	0.0373663	-0.420839	0.02204	0.043284	0.046775	-0.451445	-0.389598	-0.421473
Akt_pT308	Akt	AKT1	0.014889	0.0533144	1.27316	1	0	0.436881	-0.00957867	-0.44646	0.061835	-0.033342	-0.057229	-0.447441	-0.27235	-0.619588
GSK-3a-b_pS21_S9	GSK-3a-b	GSK3A/GSK3B	0.000926812	0.0150621	1.82211	1	1	0.413203	-0.0943047	-0.507507	-0.12083	-0.006369	-0.155715	-0.522231	-0.519482	-0.480809
Tuberin_pT1462	Tuberin	TSC2	0.00222887	0.0211761	1.67415	1	1	0.394547	0.0176847	-0.376862	-0.022106	0.072874	0.002286	-0.410858	-0.280393	-0.439335
PAK_pT423_T402	PAK	PAK1	0.0213423	0.0684733	1.16448	1	0	0.343838	0.0511097	-0.292728	0.007405	0.08366	0.062264	-0.205027	-0.198811	-0.474346
Tau	Tau	MAPT	0.014517	0.0533144	1.27316	1	0	0.331466	0.079736	-0.25173	-0.02618	0.235959	0.029429	-0.261045	-0.23293	-0.261214
Src_pY416	Src	SRC	0.000682373	0.0150621	1.82211	1	1	0.327454	-0.120406	-0.447861	-0.099442	-0.160881	-0.100896	-0.464396	-0.393524	-0.485662
GCN5L2	GCN5L2	KAT2A	0.000978058	0.0150621	1.82211	1	1	0.312975	0.14824	-0.164735	0.176256	0.082508	0.185955	-0.169239	-0.187759	-0.137208
MTCO1	MTCO1	MT-CO1	0.0129707	0.0533144	1.27316	1	0	0.277587	-0.019744	-0.297331	-0.030991	-0.060465	0.032224	-0.290372	-0.198775	-0.402846
Calnexin	Calnexin	CANX	0.0266591	0.0707844	1.15006	1	0	0.255233	0.0881123	-0.167121	0.016921	0.116492	0.130924	-0.278101	-0.051882	-0.17138
Mcl-1	Mcl-1	MCL1	0.00621784	0.0380634	1.41949	1	1	0.244767	0.16067	-0.0840967	0.106424	0.238107	0.13748	-0.130318	-0.049407	-0.072565
FAK-pY397	FAK-pY397	PTK2 (FAK)	0.0348132	0.0837694	1.07691	1	0	0.232033	-0.053755	-0.285788	-0.089788	-0.09297	0.021493	-0.41211	-0.235028	-0.210225
ACSL1	ACSL1	ACSL1	0.0387259	0.0871169	1.0599	1	0	0.231512	0.142007	-0.0895053	0.24503	0.071995	0.108996	-0.048688	-0.020778	-0.19905
PAX6	PAX6	PAX6	0.0035376	0.0272396	1.5648	1	1	0.229534	0.086774	-0.14276	0.133314	0.044057	0.082951	-0.14335	-0.095875	-0.189056
ATR_pS428	ATR	ATR	0.0278746	0.0715449	1.14542	1	0	0.229471	0.0703973	-0.159073	0.030862	0.046758	0.133572	-0.184927	-0.044667	-0.247626
MEK1_pS217_S221	MEK1	MAP2K1	0.0445698	0.0927533	1.03267	1	0	0.223693	-0.131082	-0.354775	-0.177635	-0.156258	-0.059352	-0.361213	-0.233356	-0.469755
Atg4B	Atg4B	ATG4B	0.0260644	0.0707844	1.15006	1	0	0.215181	0.077935	-0.137246	0.135529	0.064202	0.034074	-0.204998	-0.029101	-0.177639
SHP-2_pY542	SHP-2	PTPN11	0.00183633	0.0201996	1.69466	1	1	0.186619	-0.0436303	-0.230249	-0.046386	-0.073388	-0.011117	-0.261967	-0.19987	-0.228911
GATA3	GATA3	GATA3	0.0157911	0.0533144	1.27316	1	0	0.180224	0.113558	-0.066666	0.145954	0.073698	0.121023	-0.144706	-0.017733	-0.037559
DDR1_pY513	DDR1	DDR1	0.0145811	0.0533144	1.27316	1	0	0.179062	-0.00951533	-0.188577	-0.009267	-0.057032	0.037753	-0.209278	-0.122621	-0.233833
Lyn	Lyn	LYN	0.0406498	0.0871169	1.0599	1	0	0.175238	0.024912	-0.150326	0.063936	-0.058192	0.068992	-0.231536	-0.094679	-0.124764
CD31	CD31	PECAM1	0.0244017	0.0707844	1.15006	1	0	0.169611	0.0824403	-0.087171	0.037503	0.057486	0.152332	-0.145279	-0.03241	-0.083824
FRS2-alpha_pY196	FRS2-alpha	FRS2	0.000166798	0.00642173	2.19235	1	1	0.168118	-0.0566087	-0.224727	-0.046023	-0.077434	-0.046369	-0.220862	-0.215771	-0.237547
MYH11	MYH11	MYH11	0.00652078	0.0380634	1.41949	1	1	0.165343	0.081235	-0.084108	0.075979	0.092027	0.075699	-0.144282	-0.069228	-0.038814
cGAS	cGAS	CGAS (MB21D1)	0.00247513	0.0211761	1.67415	1	1	0.154586	-0.00956867	-0.164155	-0.027937	-0.029149	0.02838	-0.184644	-0.141029	-0.166791
Porin	Porin	VDAC1	0.00949154	0.0429911	1.36662	1	1	0.140676	0.074812	-0.065864	0.060192	0.059507	0.104737	-0.030098	-0.050782	-0.116712
p27_pT198	p27	CDKN1B	0.00941771	0.0429911	1.36662	1	1	0.139241	0.0195587	-0.119683	-0.010278	0.055426	0.013528	-0.155617	-0.07772	-0.125711
Bim	Bim	BCL2L11	0.00787869	0.0404439	1.39315	1	1	0.134944	0.0622463	-0.0726973	0.098769	0.010771	0.077199	-0.059534	-0.08316	-0.075398
E2F1	E2F1	E2F1	0.0250393	0.0707844	1.15006	1	0	0.124698	-0.00473367	-0.129431	0.000515	-0.02091	0.006194	-0.109087	-0.197111	-0.082096
Sox17	Sox17	SOX17	0.0159251	0.0533144	1.27316	1	0	0.117908	0.014513	-0.103395	0.009815	0.02189	0.011834	-0.159197	-0.061021	-0.089966
PAK1	PAK1	PAK1	0.0229428	0.0706639	1.1508	1	0	0.116743	0.0230167	-0.0937267	0.000366	0.028011	0.040673	-0.036982	-0.140292	-0.103906
PLC-gamma1_pS1248	PLC-gamma1	PLCG1	0.0344269	0.0837694	1.07691	1	0	0.113921	-0.0465053	-0.160426	-0.0296	-0.071365	-0.038551	-0.202412	-0.185386	-0.093481
BRCA1	BRCA1	BRCA1	0.00671026	0.0380634	1.41949	1	1	0.113251	0.080828	-0.032423	0.04919	0.113455	0.079839	-0.051742	-0.034316	-0.011211
Caspase-8	Caspase-8	CASP8	0.0359075	0.0837841	1.07684	1	0	0.0975323	0.0317093	-0.065823	-0.021427	0.044694	0.071861	-0.094164	-0.058576	-0.044729
p90RSK_pT573	p90RSK	RPS6KA1	0.04073	0.0871169	1.0599	1	0	0.089613	0.0343583	-0.0552547	0.032144	-0.007563	0.078494	-0.069442	-0.021583	-0.074739
Collagen-VI	Collagen-VI	COL6A1	0.0745336	0.134631	0.870854	0	0	0.448293	-0.0415097	-0.489802	-0.012382	-0.098899	-0.013248	-0.750242	-0.132603	-0.586562
S6_pS240_S244	S6	RPS6	0.0801502	0.137146	0.862817	0	0	0.424182	-0.197561	-0.621743	-0.035288	-0.555489	-0.001907	-0.592773	-0.684582	-0.587875
S6_pS235_S236	S6	RPS6	0.0694888	0.130503	0.884378	0	0	0.390076	-0.226469	-0.616544	-0.12692	-0.531681	-0.020805	-0.580255	-0.674642	-0.594736
Akt2_pS474	Akt2	AKT2	0.118011	0.18931	0.722827	0	0	0.340759	0.196286	-0.144473	0.170055	0.307716	0.111086	-0.103319	0.112226	-0.442326
ENY2	ENY2	ENY2	0.0759982	0.134631	0.870854	0	0	0.250832	0.0748613	-0.175971	0.017722	0.121592	0.08527	-0.050397	-0.101936	-0.375579
Rictor_pT1135	Rictor	RICTOR	0.0507587	0.102853	0.987783	0	0	0.237587	0.023856	-0.213731	0.063642	-0.056482	0.064408	-0.297145	-0.28222	-0.061828
C-Raf	C-Raf	RAF1	0.368144	0.481206	0.317669	0	0	0.211071	0.199181	-0.0118893	0.000516	0.596378	0.00065	-0.060933	-0.087307	0.112572
JAB1	JAB1	COPS5	0.159269	0.25028	0.601574	0	0	0.20721	0.0681887	-0.139022	-0.087528	0.251042	0.041052	-0.185502	-0.226981	-0.004582
PD-L1	PD-L1	CD274	0.173829	0.267697	0.572357	0	0	0.200635	-0.121274	-0.321909	-0.212896	-0.1447	-0.006225	-0.181871	-0.256136	-0.52772
BCL2A1	BCL2A1	BCL2A1	0.508189	0.602009	0.220397	0	0	0.167403	0.0164647	-0.150938	0.041187	-0.065307	0.073514	0.142943	0.001407	-0.597164
Cox-IV	Cox-IV	COX4I1	0.0638506	0.122912	0.910404	0	0	0.157903	0.0209787	-0.136924	0.026949	0.008233	0.027754	-0.179946	-0.015082	-0.215744
B7-H3	B7-H3	CD276	0.101401	0.166125	0.779565	0	0	0.136871	0.072292	-0.0645787	0.006589	0.163635	0.046652	-0.088208	0.020945	-0.126473
BAP1	BAP1	BAP1	0.236164	0.349704	0.4563	0	0	0.119539	0.148397	0.028858	-0.017266	0.234108	0.228349	0.017669	0.072138	-0.003233
Annexin-VII	Annexin-VII	ANXA7	0.251306	0.365105	0.437583	0	0	0.116533	0.0690507	-0.0474823	0.032323	0.051156	0.123673	0.036622	0.033175	-0.212244
Hexokinase-I	Hexokinase-I	HK1	0.200981	0.303442	0.517925	0	0	0.116419	0.00194667	-0.114472	-0.015205	0.077697	-0.056652	-0.127447	0.003959	-0.219928
VEGFR2_pY1175	VEGFR2	KDR	0.0553778	0.109336	0.961238	0	0	0.112518	-0.0441253	-0.156643	-0.07198	-0.062035	0.001639	-0.226482	-0.128406	-0.115041
Bad_pS112	Bad	BAD	0.368716	0.481206	0.317669	0	0	0.110545	0.017972	-0.0925727	0.034968	0.028523	-0.009575	0.004029	0.027076	-0.308823
p38-a	p38-a	MAPK14	0.0908516	0.152078	0.817935	0	0	0.106651	0.0925603	-0.014091	0.01494	0.142396	0.120345	0.036505	-0.019935	-0.058843
Raptor	Raptor	RPTOR	0.341477	0.461293	0.336023	0	0	0.105592	0.154672	0.0490793	0.068918	0.333307	0.06179	0.027881	-0.007183	0.12654
Akt1_pS473	Akt1	AKT1	0.0769321	0.134631	0.870854	0	0	0.0951043	-0.0759253	-0.17103	-0.02316	-0.055225	-0.149391	-0.176722	-0.145666	-0.190701
CD26	CD26	DPP4	0.259593	0.37016	0.43161	0	0	0.0729803	0.0605857	-0.0123947	-0.015698	0.16832	0.029135	-0.004921	-0.011037	-0.021226
HES1	HES1	HES1	0.526779	0.605402	0.217956	0	0	0.0728643	-0.0750753	-0.14794	0.021736	0.011482	-0.258444	-0.173662	-0.048582	-0.221575
TTF1	TTF1	NKX2-1	0.501047	0.602009	0.220397	0	0	0.0661843	0.0882347	0.0220503	0.14525	0.148865	-0.029411	-0.047482	0.157154	-0.043521
ASNS	ASNS	ASNS	0.822078	0.844528	0.0733862	0	0	0.0374553	0.077256	0.0398007	0.142606	0.240167	-0.151005	-0.025272	0.240841	-0.096167
RPA32	RPA32	RPA2	0.688407	0.746583	0.126922	0	0	0.027105	0.0126567	-0.0144483	0.015113	0.114949	-0.092092	0.013342	-0.051633	-0.005054
PLC-gamma1	PLC-gamma1	PLCG1	0.824718	0.844528	0.0733862	0	0	0.014403	-0.128377	-0.14278	-0.066136	-0.228466	-0.090528	-0.12258	-0.209145	-0.096614
SLC1A5	SLC1A5	SLC1A5	0.811478	0.844528	0.0733862	0	0	0.00990133	0.0304387	0.0205373	0.05086	0.027425	0.013031	0.089361	0.010921	-0.03867
CD38	CD38	CD38	0.944046	0.944046	0.0250069	0	0	0.002867	-0.013077	-0.015944	0.015137	0.003704	-0.058072	0.02975	-0.002694	-0.074888
ACLY_pS455	ACLY	ACLY	0.83356	0.844528	0.0733862	0	0	-0.0164557	0.00155967	0.0180153	0.075925	-0.04556	-0.025686	-0.032987	0.143309	-0.056276
p27-Kip1	p27-Kip1	CDKN1B	0.812564	0.844528	0.0733862	0	0	-0.0248543	-0.0251503	-0.000296	-0.132213	0.113906	-0.057144	-0.110009	0.117474	-0.008353
STING	STING	TMEM173	0.613773	0.675151	0.170599	0	0	-0.033146	-0.206322	-0.173176	-0.28795	-0.183358	-0.147658	-0.195841	-0.088807	-0.23488
mTOR_pS2448	mTOR	MTOR	0.487925	0.596353	0.224497	0	0	-0.039906	-0.032969	0.006937	0.007685	-0.106592	0	0.008647	-0.05812	0.070284
E-Cadherin	E-Cadherin	CDH1	0.587974	0.656145	0.183	0	0	-0.048749	0.019943	0.068692	0.101405	0.03701	-0.078586	0.167143	0.090289	-0.051356
ER-a	ER-a	ESR1	0.44617	0.554114	0.256401	0	0	-0.063207	-0.172544	-0.109337	-0.174651	-0.156056	-0.186924	-0.071459	-0.003751	-0.2528
c-Kit	c-Kit	KIT	0.383094	0.491637	0.308355	0	0	-0.0826357	-0.189842	-0.107206	-0.12229	-0.315045	-0.132191	-0.132312	-0.190196	0.000889
WIPI2	WIPI2	WIPI2	0.26747	0.374458	0.426597	0	0	-0.136619	-0.071973	0.0646457	-0.177832	0.053093	-0.09118	-0.099283	0.152436	0.140784
PRAS40_pT246	PRAS40	AKT1S1	0.411895	0.519933	0.284052	0	0	-0.163418	-0.18524	-0.0218217	-0.014895	-0.541592	0.000768	-0.031408	-0.034145	8.8e-05
Tuberin	Tuberin	TSC2	0.308262	0.42386	0.372777	0	0	-0.251975	-0.317893	-0.0659177	-0.522135	-0.029988	-0.401556	0.118691	0.062343	-0.378787
ATM_pS1981	ATM	ATM	0.536201	0.607169	0.216691	0	0	-0.643172	-0.901718	-0.258546	-0.014665	0.108976	-2.79947	-0.336254	-0.13278	-0.306603
Pyk2_pY402	Pyk2	PTK2B	0.525463	0.605402	0.217956	0	0	-0.678549	-0.772056	-0.0935067	-2.68899	0.200974	0.171846	-0.465248	0.13707	0.047658
