## Supplementary Table S4 for "Targeted suppression of SPP1 inhibits tumor invasion and metastasis in NRF2 hyperactivated cisplatin resistant HNSCC"

### Sheet: Sheet1
Supplementary Table S4. Known KEAP1/NRF2 gene signature identified by the iSTAR analysis.
ABCB6
ABCC2
ABHD4
AC005747.1
AC020928.1
ACKR3
ACOT11
ACP7
ACTL8
ACVRL1
ADAMTS12
ADGRE3
ADH6
ADRA1A
AGT
AIFM2
AKR1B1
AKR1B10
AKR1B10P1
AKR1B15
AKR1C1
AKR1C3
AKR1C4
ALB
ALDH3A1
ALDH3A2
ALDH7A1
ALOX12P2
AMBP
ANKS6
AQP4-AS1
ARHGAP28
ARHGAP8
ASF1A
ASIP
ASNS
ATP5MC3
ATPAF1
AXIN2
B4GALNT1
BCAN
BCAS1
BCAT1
BCL2L11
BRINP3
BRIP1
C11orf52
C14orf177
C1GALT1P1
C1orf21
C1S
CALCA
CAMK1
CAMK1G
CAMKK1
CBR1
CBR3
CBS
CBWD1
CBWD6
CCDC138
CCL17
CCND3
CD101
CDC45
CDH12
CDKN2B
CEACAM7
CFAP97
CFI
CHAC1
CHRDL2
CIB4
CKAP4
CNTNAP5
CPLX1
CPLX2
CPN1
CPXCR1
CRTAP
CSTA
CXCL12
CYCS
CYLC2
CYP4F11
CYP4F12
CYP4F2
CYP4F24P
CYP4F3
CYP4F8
CYP8B1
DBF4
DBF4B
DDC
DDX43
DEFB1
DEFB119
DGKG
DHFR
DIPK1A
DMD
DNAH8
DPPA2
DRD5
DUSP13
ECM2
ECPAS
EFCAB11
EFCAB14
EIF1AX
EIF2S2
ELAVL1
EMP2
ENTPD6
EPHX1
ESCO2
ESR2
ETNPPL
F2RL2
F5
FAM167B
FAM86DP
FASLG
FAT3
FECH
FERMT1
FGA
FGF7
FGF7P2
FGG
FGL1
FLT1
FNDC9
FTH1
FTH1P16
FTH1P20
FTH1P3
FTHL17
FTL
FTLP2
FUT1
FXYD7
FZD7
G6PD
GAS2
GCKR
GCLC
GCLM
GCNT3
GGA2
GLA
GLP2R
GNE
GOT1L1
GPC1
GPCPD1
GPNMB
GPR135
GPR174
GPR32
GPT2
GPX2
GRM5
GRPR
GSR
GSTA2
GSTA5
HAO1
HDAC9
HECW1
HGD
HIGD1B
HJURP
HLA-DOA
HLA-DOB
HLA-DQB1
HMOX1
HPDL
HPN
HRG
HRK
HSPB3
HTATIP2
HVCN1
HYAL4
HYDIN
ICMT
IDE
IDH1
IGFBP3
IL10
IL17A
IL18R1
IL3RA
IMPACT
IQGAP2
ITGB8
JAKMIP3
JDP2
KCNE4
KCNQ2
KIAA0040
KIAA0232
KIAA0319
KIAA1324
KIF5C
KIT
KPNA5
KRT8P41
KRTAP4-1
L1CAM
L3HYPDH
LANCL3
LCN2
LEF1
LEP
LILRA5
LINC01963
LOXL3
LRP8
LRPPRC
LY86-AS1
MACC1
MAFG
MAP2
MARS1
MC2R
MCF2L-AS1
MCM10
MCM3
MDFIC
ME1
MED29
MELTF
METAP2
METTL3
MGST1
MMP7
MOG
MPP3
MPPED2
MRAP2
MRO
MTBP
MTHFD2
MTHFD2P1
MUC5AC
MYL2
NAP1L1
NAV2
NCF2
NDUFC2
NEDD4
NEIL3
NFE2L2
NFE4
NINJ2
NKPD1
NLN
NMRAL2P
NQO1
NQO2
NR0B1
NR1I2
NRCAM
NRG4
NSD2
NT5DC1
NUMBL
NUPR1
NUTF2
ODF3L1
OFCC1
OR10H3
OR56B1
OR6K2
OR8H1
ORC1
OSCAR
OSGIN1
OSTF1
P2RY6
PA2G4
PA2G4P4
PALLD
PANX2
PARL
PATJ
PCK2
PCSK6
PCSK9
PDE6B
PDZK1
PEG3
PFN2
PGD
PHGDH
PHLDB1
PIP
PIR
PLXND1
PNPLA4
POM121L12
POU3F3
PPAT
PPFIA2
PPIA
PPIAP22
PPIAP31
PPIF
PRG4
PRR36
PRR5
PRR5-ARHGAP8
PRSS38
PRSS53
PSAT1
PSAT1P1
PSAT1P3
PTDSS2
PTGR1
PTPMT1
PTPRD
PTPRZ1
RAB15
RAB42
RABL3
RANP6
RDM1
REEP1
REPS2
RESP18
RET
RFX4
RHBDL3
RHEX
RHOXF2
RIMKLA
RNF212
RPL22L1
RPLP2P1
RRM2
RTKN2
SCARA3
SCGB1D1
SCUBE1
SDS
SEMA3G
SERPINA12
SF1
SFN
SFTPA1
SHISA2
SHMT1
SIAE
SLC15A1
SLC1A4
SLC2A4
SLC2A9
SLC47A1
SLC48A1
SLC5A11
SLC6A6
SLC7A11
SLCO2B1
SLCO4C1
SLF2
SMAD9
SMC5
SMG6
SMIM22
SMPX
SNTG1
SOX2-OT
SPACA1
SPART
SPDYE3
SPN
SPP1
SPPL2B
SPTB
SQSTM1
SREBF1
SRGN
SRI
SRXN1
ST8SIA2
STAT4
STATH
STC2
STXBP5L
STYK1
SUB1
SULT1E1
SUV39H2
SYK
TALDO1
TDO2
TECRL
TERT
TET1
TEX19
TF
TFRC
TKT
TLR4
TM4SF20
TM9SF3
TMEM174
TMEM18
TMEM237
TMEM64
TNFRSF11B
TNFSF15
TNIP3
TP73
TPD52L1
TPPP3
TREX1
TRIM16L
TRIM29
TRIML2
TRPC2
TSKU
TSPAN7
TXNRD1
TXNRD3
TYR
TYRL
UBE2D1
UBE2D4
UBE2N
UBXN10
UCHL1
UGDH
UGT1A1
UGT1A10
UGT1A3
UGT1A4
UGT1A5
UGT1A6
UGT1A7
UGT1A8
UGT1A9
UNKL
USP6
VEGFD
VIL1
VPREB1
VSIG1
VTN
WDHD1
WDR87
WNT11
XYLB
ZC3H12D
ZIM2
ZNF135
ZNF143
ZNF326
ZNF367
ZNF429
ZNF430
ZNF486
ZNF649
ZNF714
ZSWIM6
