## Supplementary Table S6 for "Targeted suppression of SPP1 inhibits tumor invasion and metastasis in NRF2 hyperactivated cisplatin resistant HNSCC"

### Sheet: Sheet1
Supplementary Table S6. Differentially expressed genes in primary vesus metastatic tumor clusters used for the volcano plot andf HALLMARK anaylyses.
186 genes highly expressed in primary tumor clusters than metastatic tumor clusters							339 genes highly expressed in primary tumor clusters than metastatic tumor clusters
genes	p_val	avg_log2FC	pct.1	pct.2	p_val_adj		genes	p_val	avg_log2FC	pct.1	pct.2	p_val_adj
LTF	0	9.45106	0.986	0.086	1e-200		NTS	0	-3.58036	0.115	0.958	1e-200
COL17A1	0	5.42261	0.991	0.163	1e-200		SPRR3	0	-7.33126	0.072	0.906	1e-200
HSPB8	0	4.36968	0.889	0.1	1e-200		GABRP	0	-4.66182	0.119	0.924	1e-200
PLTP	0	4.46534	0.877	0.098	1e-200		PLAC8	0	-3.91538	0.18	0.934	1e-200
IGFBP3	0	4.01805	0.911	0.248	1e-200		SORT1	0	-3.7608	0.117	0.806	1e-200
IGKC	0	6.07551	0.922	0.356	1e-200		NAALADL2	0	-3.56992	0.16	0.822	1e-200
PDZK1IP1	0	2.4286	0.982	0.511	1e-200		BNIPL	0	-3.12496	0.248	0.907	1e-200
ITGB1	0	2.3049	0.957	0.552	1e-200		TSPAN1	0	-3.3075	0.222	0.869	1e-200
KRT14	0	4.38987	1	0.626	1e-200		AC007906.2	0	-5.48558	0.058	0.698	1e-200
SLC16A1	0	2.33979	0.99	0.661	1e-200		MUC20	0	-3.47312	0.14	0.777	1e-200
LAMC2	0	3.33318	0.956	0.637	1e-200		SLC15A2	0	-2.9537	0.242	0.87	1e-200
CDH3	0	2.10534	0.98	0.685	1e-200		PAX1	0	-2.97848	0.216	0.806	1e-200
BPGM	0	3.05404	0.953	0.669	1e-200		PCDH1	0	-3.92187	0.077	0.654	1e-200
LAMB3	0	2.11854	0.998	0.841	1e-200		PLEKHA7	0	-2.64008	0.249	0.826	1e-200
IMPA2	0	1.5614	0.993	0.837	1e-200		MSLN	0	-2.92548	0.148	0.718	1e-200
SELENOW	0	1.5352	1	0.98	1e-200		ADH7	0	-3.36841	0.436	0.993	1e-200
MT-ND6	0	1.7329	0.999	0.979	1e-200		KRT13	0	-5.79981	0.395	0.946	1e-200
S100A8	0	2.8406	1	0.983	1e-200		CYP4B1	0	-3.53935	0.128	0.674	1e-200
FABP5	0	1.70786	0.999	0.995	1e-200		CEL	0	-4.20842	0.064	0.594	1e-200
MT-ND4L	0	2.07066	1	0.996	1e-200		CXCL17	0	-2.17599	0.452	0.934	1e-200
S100A9	0	2.74079	1	0.997	1e-200		TCHH	0	-2.58759	0.538	0.989	1e-200
MT-CYB	0	2.05075	1	0.997	1e-200		DDIT4	0	-2.30754	0.55	0.965	1e-200
CTSB	0	1.506	1	1	1e-200		FAM3B	0	-2.25334	0.552	0.967	1e-200
MT-CO3	0	1.97098	1	1	1e-200		ALDH1A1	0	-2.19817	0.567	0.981	1e-200
DEGS1	2.07205e-300	2.9703	0.874	0.266	1e-200		DHRS3	0	-2.18985	0.654	0.987	1e-200
KRT17	1.38107e-292	3.20594	0.992	0.793	1e-200		MDK	0	-3.48557	0.704	1	1e-200
CBX3	1.34219e-291	1.68804	0.979	0.742	1e-200		MYH14	0	-2.11086	0.715	0.996	1e-200
LAPTM4B	7.12507e-286	1.56017	0.991	0.84	1e-200		PARP14	0	-2.42198	0.715	0.99	1e-200
PPP1R14C	3.56809e-285	3.56546	0.818	0.158	1e-200		TCEA3	0	-1.83696	0.717	0.973	1e-200
GJB2	5.20524e-283	3.19575	0.894	0.321	1e-200		PROM2	0	-1.81494	0.738	0.989	1e-200
TNIP3	1.05065e-277	3.43208	0.816	0.171	1e-200		KRT8	0	-2.08749	0.736	0.982	1e-200
SLC1A4	2.51557e-255	2.33545	0.877	0.376	1e-200		ALCAM	0	-2.00146	0.757	0.999	1e-200
MT-ND1	1.78847e-248	1.65172	0.985	0.909	1e-200		BARX2	0	-1.68037	0.766	0.984	1e-200
KYNU	2.00728e-248	2.64025	0.84	0.28	1e-200		GBP6	0	-2.03432	0.795	0.996	1e-200
CA9	1.50987e-242	2.89326	0.827	0.286	1e-200		ELF3	0	-2.74643	0.806	1	1e-200
MT-ND3	4.02693e-238	1.66207	0.949	0.811	1e-200		MUC4	0	-1.79074	0.814	0.998	1e-200
PIGX	8.99706e-237	1.74219	0.966	0.801	1e-200		NUPR1	0	-1.57009	0.887	0.998	1e-200
TNFRSF21	1.60919e-234	1.50798	0.966	0.697	1e-200		ARRDC3	0	-1.70456	0.889	0.996	1e-200
SERPINE2	7.03725e-231	4.04848	0.689	0.079	1e-200		MUC1	0	-1.67198	0.899	0.997	1e-200
MT1X	6.73275e-230	1.53449	0.968	0.705	1e-200		ARGLU1	0	-1.52094	0.903	0.996	1e-200
GJB6	8.01688e-213	3.04037	0.754	0.19	1e-200		JUN	0	-2.63557	0.907	0.996	1e-200
GJA1	3.87414e-212	1.6072	0.952	0.701	1e-200		BHLHE40	0	-1.69304	0.926	0.998	1e-200
OLFM1	6.06521e-209	1.75579	0.912	0.527	1.00011e-200		JUNB	0	-2.28148	0.926	0.998	1e-200
PLS3	6.19564e-207	1.52201	0.96	0.768	1.01111e-200		ZFP36L1	0	-1.55711	0.962	1	1e-200
SLC7A5	2.04142e-204	1.84786	0.906	0.459	4.66068e-200		KRT19	0	-1.87369	0.982	1	1e-200
ITGA3	3.14914e-195	1.60917	0.911	0.526	5.64703e-191		C3	8.51794e-303	-3.36583	0.117	0.658	1e-200
CYP24A1	3.35183e-187	3.70971	0.617	0.072	6.0105e-183		IER2	2.51149e-302	-2.35225	0.807	0.988	1e-200
PDPN	4.85802e-187	3.701	0.624	0.083	8.7114e-183		SOX2	2.70988e-298	-1.67844	0.705	0.987	1e-200
TNC	5.99154e-182	2.61971	0.799	0.326	1.0744e-177		BTG2	2.85514e-297	-2.42465	0.56	0.939	1e-200
CCL20	6.48053e-182	3.54155	0.665	0.144	1.16209e-177		AGR2	6.44379e-296	-3.56548	0.065	0.558	1e-200
TPPP3	1.44722e-181	2.86092	0.732	0.256	2.59515e-177		CLDN7	1.48355e-294	-1.90849	0.554	0.957	1e-200
MYO1B	9.91051e-180	2.22284	0.761	0.257	1.77715e-175		SAMD5	6.10345e-291	-3.79862	0.056	0.53	1e-200
EFNB1	1.26873e-171	1.65862	0.871	0.509	2.27509e-167		SELENOP	3.45775e-289	-1.52373	0.921	0.993	1e-200
CDC42EP1	4.95169e-171	2.13486	0.733	0.237	8.87937e-167		FOS	5.84387e-282	-2.32684	0.893	0.998	1e-200
AK4	6.01478e-168	1.80722	0.811	0.381	1.07857e-163		BICDL2	7.2066e-281	-2.76841	0.169	0.715	1e-200
MPC2	1.57545e-163	1.60823	0.84	0.431	2.8251e-159		FAM83E	1.0203e-275	-2.81273	0.137	0.668	1e-200
CDH13	2.2759e-162	2.12347	0.728	0.244	4.08114e-158		PLEKHG1	6.08208e-275	-2.90698	0.136	0.661	1e-200
COL18A1	1.42718e-155	2.02824	0.721	0.231	2.55923e-151		TP53I3	3.13202e-273	-2.33661	0.328	0.831	1e-200
CAVIN1	4.70287e-155	1.97856	0.733	0.275	8.43319e-151		CSTA	3.68315e-266	-1.6406	0.996	1	1e-200
COL16A1	5.50413e-153	3.5507	0.544	0.065	9.87001e-149		SLC26A2	9.00456e-265	-2.131	0.459	0.878	1e-200
IGHG1	2.22589e-152	5.45819	0.547	0.07	3.99146e-148		A4GALT	4.52423e-264	-2.40135	0.277	0.804	1e-200
SERPINE1	9.33804e-150	2.61466	0.683	0.23	1.6745e-145		ZBTB7C	1.94755e-263	-2.03247	0.44	0.889	1e-200
FHL2	2.07353e-146	1.51237	0.834	0.446	3.71826e-142		STAT1	5.57827e-262	-2.47843	0.575	0.918	1e-200
PTHLH	8.08358e-146	2.42017	0.778	0.414	1.44955e-141		HES1	1.62178e-256	-1.53156	0.707	0.975	1e-200
TGFBR1	1.00564e-145	1.52715	0.838	0.491	1.80332e-141		ZNF519	2.52094e-255	-2.30774	0.381	0.843	1e-200
LOX	1.79723e-144	1.89467	0.768	0.353	3.2228e-140		MRC2	6.28226e-255	-1.5349	0.724	0.983	1e-200
MOXD1	1.53914e-142	3.16148	0.555	0.097	2.75999e-138		LRRK2	6.80435e-250	-2.96388	0.118	0.604	1e-200
JCHAIN	5.2228e-141	5.60963	0.526	0.075	9.36553e-137		UBA7	6.23191e-249	-2.48756	0.218	0.731	1e-200
KRT16	7.70569e-140	1.9058	0.977	0.94	1.38178e-135		B4GALT4	3.7815e-248	-2.62827	0.184	0.686	1e-200
SLC6A15	4.38863e-124	2.6162	0.55	0.122	7.86969e-120		STC2	9.61994e-247	-3.08027	0.119	0.602	1e-200
IFITM3	6.82071e-123	1.50936	0.816	0.477	1.22309e-118		EGR1	8.29653e-246	-3.0285	0.644	0.944	1e-200
RAB31	3.99337e-120	1.6022	0.739	0.365	7.16091e-116		ADGRF1	2.23975e-244	-1.75202	0.73	0.949	1e-200
IFITM2	8.52987e-118	2.18154	0.609	0.204	1.52958e-113		MDM2	1.22822e-242	-1.63388	0.772	0.962	1e-200
BZW1	1.76155e-116	1.81003	0.656	0.251	3.15881e-112		TSHZ2	1.64754e-241	-1.6955	0.574	0.933	1e-200
PRRX1	6.68852e-115	3.22118	0.479	0.078	1.19939e-110		CCDC14	7.34301e-241	-1.55505	0.676	0.957	1e-200
IL33	2.01091e-113	2.97886	0.493	0.094	3.60597e-109		IRF1	2.61455e-238	-1.84523	0.552	0.923	1e-200
CAV1	5.04123e-111	1.58811	0.682	0.271	9.03994e-107		SAMD9L	5.91912e-238	-3.37309	0.096	0.545	1e-200
P3H2	1.5556e-109	1.56664	0.825	0.567	2.78951e-105		CDC42BPG	3.35322e-235	-1.58069	0.634	0.948	1e-200
LPCAT1	8.98e-109	1.72627	0.651	0.27	1.61029e-104		STRBP	5.96049e-231	-1.72102	0.564	0.915	1e-200
MCAM	7.14922e-108	1.7879	0.632	0.233	1.282e-103		MTSS2	4.94941e-226	-1.66734	0.561	0.914	1e-200
PCSK6	7.76197e-107	3.28899	0.432	0.053	1.39188e-102		SRPX2	3.63407e-225	-2.57907	0.179	0.661	1e-200
FAM89A	2.88955e-101	1.67238	0.639	0.264	5.18154e-97		TRIM22	1.28558e-224	-2.68607	0.329	0.772	1e-200
GPR68	1.66353e-100	2.09084	0.532	0.148	2.98305e-96		PLAAT4	5.39238e-224	-2.55615	0.244	0.714	1e-200
STC1	6.01291e-99	2.91329	0.507	0.142	1.07823e-94		TRIM38	8.89939e-224	-1.67985	0.536	0.907	1e-200
SCRN1	2.66828e-96	1.56164	0.634	0.269	4.78475e-92		XAF1	1.06972e-223	-2.79482	0.2	0.67	1e-200
SERPINF1	5.57195e-96	2.41633	0.513	0.154	9.99162e-92		SOX21	4.9823e-223	-2.33794	0.258	0.733	1e-200
LCE3D	3.85041e-94	3.66877	0.416	0.065	6.90455e-90		TRIM2	5.72952e-221	-1.91853	0.501	0.877	1e-200
LOXL1	1.71526e-91	2.3123	0.473	0.118	3.0758e-87		FOSB	3.96098e-217	-3.64875	0.362	0.776	1e-200
MT1G	2.32901e-91	2.69201	0.447	0.098	4.17639e-87		MAL	4.84049e-217	-3.2491	0.09	0.515	1e-200
C1S	4.45222e-85	2.12376	0.523	0.187	7.98373e-81		SPICE1	4.05035e-216	-1.66544	0.586	0.895	1e-200
PPP1R26	8.22718e-82	2.34456	0.431	0.101	1.4753e-77		ANKRD65	5.81736e-214	-2.0062	0.35	0.801	1e-200
COL1A1	6.06781e-81	1.81536	0.658	0.327	1.08808e-76		ALDH3B2	6.97473e-212	-2.12693	0.333	0.788	1e-200
ADA	7.65828e-81	1.94671	0.488	0.154	1.37328e-76		STK38	9.2754e-212	-1.50112	0.606	0.919	1e-200
INHBA	1.33354e-80	3.33342	0.417	0.099	2.3913e-76		SUSD4	3.21595e-209	-1.77426	0.441	0.861	1.00006e-200
IL36G	2.62704e-80	2.94945	0.395	0.075	4.71081e-76		MOV10	5.47109e-209	-1.55189	0.602	0.924	1.0001e-200
SPRR2A	4.71265e-80	2.00871	0.466	0.129	8.45073e-76		POLQ	3.40088e-208	-1.67666	0.497	0.89	1.00061e-200
COL3A1	8.88326e-80	2.3021	0.658	0.37	1.59295e-75		SCNN1B	4.37395e-206	-2.6677	0.151	0.599	1.07843e-200
CXCL8	5.25683e-78	2.72434	0.479	0.156	9.42656e-74		TMEM184A	8.36168e-206	-2.91375	0.119	0.547	1.14994e-200
C1R	3.99618e-77	1.68245	0.592	0.277	7.16596e-73		NBEAL2	2.7268e-205	-1.71797	0.479	0.876	1.48897e-200
IGHA1	4.35238e-77	3.97273	0.448	0.143	7.80469e-73		GPX2	2.34188e-204	-2.60704	0.152	0.598	5.19946e-200
MFSD2A	1.19396e-76	2.285	0.42	0.105	2.14102e-72		LRRC4	2.89824e-204	-2.67889	0.127	0.565	6.19712e-200
TGFBI	1.91179e-76	1.70235	0.683	0.426	3.42822e-72		PDE10A	2.2381e-203	-2.62174	0.142	0.583	4.11337e-199
LTBP2	3.0533e-76	2.01256	0.454	0.131	5.47517e-72		MICALL2	2.31476e-202	-1.59898	0.556	0.898	4.16083e-198
TMEM45A	5.52368e-76	1.94324	0.495	0.175	9.90506e-72		CLCA4	3.73192e-198	-3.01717	0.195	0.63	6.69207e-194
ANO1	1.13426e-74	2.90664	0.355	0.056	2.03395e-70		NLRC5	1.56874e-197	-1.90058	0.499	0.862	2.81306e-193
PAPSS2	1.29705e-72	2.20078	0.448	0.144	2.32587e-68		SAMD9	1.74693e-197	-2.41314	0.376	0.785	3.13259e-193
COL27A1	6.21814e-72	1.99725	0.436	0.125	1.11504e-67		NUCB2	9.58576e-197	-1.87044	0.442	0.83	1.71892e-192
CXCL2	8.82816e-72	2.98049	0.356	0.064	1.58307e-67		SCEL	1.12451e-195	-3.04415	0.131	0.553	2.01648e-191
CRYAB	6.22598e-71	1.98984	0.526	0.225	1.11644e-66		HOXB3	2.34453e-195	-2.49137	0.181	0.62	4.20421e-191
IRAK3	5.67608e-69	1.65815	0.501	0.197	1.01784e-64		LMO7	7.52718e-192	-2.59252	0.144	0.572	1.34977e-187
NLGN2	1.06359e-68	1.62182	0.499	0.191	1.90722e-64		AHDC1	2.43739e-190	-1.67766	0.481	0.852	4.37073e-186
SFRP1	1.23572e-68	2.55313	0.357	0.07	2.21589e-64		GGT6	9.76476e-182	-3.12054	0.061	0.414	1.75102e-177
CXCL3	7.74727e-67	3.33384	0.329	0.056	1.38924e-62		TAP1	3.36521e-181	-1.56928	0.845	0.959	6.0345e-177
STXBP1	1.10362e-66	2.16739	0.392	0.103	1.979e-62		NYNRIN	5.05405e-179	-3.0842	0.068	0.424	9.06293e-175
EPB41L5	2.0036e-64	1.76222	0.444	0.152	3.59286e-60		COL21A1	5.96402e-178	-2.33431	0.193	0.615	1.06947e-173
ADAMTS1	6.76811e-62	1.70217	0.463	0.174	1.21366e-57		ABO	1.14181e-177	-2.40083	0.145	0.558	2.0475e-173
CTNNAL1	1.17224e-60	2.22475	0.358	0.089	2.10206e-56		NR4A2	2.36189e-176	-2.67467	0.157	0.564	4.23533e-172
MMP10	1.85626e-59	3.61471	0.299	0.05	3.32865e-55		DUSP1	1.01376e-175	-2.02309	0.811	0.96	1.81788e-171
EXTL3	5.66701e-59	1.64892	0.44	0.161	1.01621e-54		PARP9	1.43857e-175	-1.88947	0.422	0.798	2.57964e-171
KIRREL1	4.38339e-58	2.18082	0.331	0.072	7.86029e-54		WARS	2.346e-175	-2.87555	0.449	0.778	4.20685e-171
ITGA5	5.54497e-57	2.2522	0.377	0.114	9.94324e-53		AKR1C2	7.38162e-172	-2.33746	0.237	0.654	1.32367e-167
CEP19	1.15929e-56	1.99064	0.378	0.115	2.07883e-52		APOL2	4.16513e-171	-1.66138	0.722	0.918	7.46891e-167
GABRQ	1.64504e-55	2.17611	0.339	0.086	2.94988e-51		IKZF2	4.90636e-170	-1.54573	0.495	0.859	8.79809e-166
TPPP	4.53402e-55	1.56799	0.454	0.187	8.13041e-51		CMYA5	6.70384e-167	-2.895	0.073	0.42	1.20213e-162
IFITM1	6.22586e-54	2.2097	0.336	0.087	1.11642e-49		ZFP36	1.34112e-166	-1.74838	0.906	0.979	2.4049e-162
CDHR1	1.28022e-53	2.11084	0.342	0.094	2.29569e-49		CBX4	3.61677e-166	-2.05948	0.232	0.651	6.48559e-162
CARD10	2.41055e-53	2.63416	0.285	0.052	4.3226e-49		LRATD1	6.01448e-164	-1.57028	0.475	0.829	1.07852e-159
LTBP1	5.6949e-53	1.86809	0.367	0.113	1.02121e-48		LGALS9	3.5428e-160	-1.81821	0.322	0.732	6.35295e-156
NKD2	7.78208e-52	1.75643	0.345	0.094	1.39548e-47		EPHA4	4.86346e-159	-2.20997	0.184	0.583	8.72116e-155
SULF2	2.14101e-51	1.5722	0.442	0.187	3.83926e-47		SCNN1G	1.79201e-155	-3.24121	0.053	0.36	3.21344e-151
UPP1	2.7568e-50	1.55846	0.669	0.495	4.94349e-46		IFI44L	4.99549e-154	-3.41428	0.13	0.488	8.95791e-150
GSDME	1.73914e-49	1.74484	0.363	0.118	3.11862e-45		ABCA12	5.26195e-154	-2.32839	0.142	0.523	9.43573e-150
MMP12	6.41163e-49	2.03333	0.374	0.133	1.14973e-44		RNF130	7.06576e-154	-1.5661	0.452	0.811	1.26703e-149
TGFB1	2.79568e-48	1.59101	0.392	0.146	5.01321e-44		ATP13A4	3.01409e-153	-3.04321	0.064	0.381	5.40486e-149
IL7R	2.17747e-45	2.1565	0.289	0.072	3.90463e-41		ILDR1	1.14716e-151	-2.35652	0.131	0.503	2.05709e-147
KCNMA1	4.09518e-45	1.74825	0.35	0.12	7.34347e-41		APOL4	2.57976e-151	-3.03428	0.076	0.401	4.62602e-147
C15orf61	5.72753e-45	1.55343	0.386	0.151	1.02706e-40		EPB41L1	1.35384e-148	-1.91714	0.273	0.665	2.42771e-144
ST3GAL4	7.02701e-45	1.95447	0.315	0.094	1.26008e-40		LIPH	6.88016e-148	-2.54315	0.096	0.44	1.23375e-143
GSTO1	7.19877e-45	1.60008	0.37	0.138	1.29088e-40		ZXDC	1.20784e-147	-1.56798	0.456	0.786	2.16589e-143
ZNF493	1.28873e-44	2.30635	0.272	0.062	2.31095e-40		UBXN11	1.3151e-147	-1.57055	0.436	0.784	2.35824e-143
DKK3	1.77351e-44	1.74475	0.346	0.116	3.18026e-40		EPSTI1	5.66979e-147	-2.93311	0.141	0.491	1.01671e-142
FGF11	5.17038e-44	1.94656	0.311	0.092	9.27153e-40		CXXC5	3.17058e-145	-2.95363	0.058	0.359	5.68548e-141
C3orf70	1.09368e-42	1.63154	0.346	0.122	1.96118e-38		UGT1A1	9.1789e-143	-2.80514	0.069	0.378	1.64596e-138
CYCS	3.21083e-42	1.51346	0.37	0.144	5.75766e-38		PCLO	8.21404e-141	-1.85752	0.26	0.642	1.47294e-136
HIST1H3G	7.14559e-42	1.74409	0.363	0.146	1.28135e-37		TMPRSS11A	1.29428e-139	-2.76972	0.085	0.403	2.32089e-135
POU3F1	6.88491e-41	2.29808	0.256	0.06	1.2346e-36		LNX1	7.72269e-138	-1.69439	0.319	0.696	1.38483e-133
SPARCL1	8.63995e-41	2.32343	0.258	0.062	1.54932e-36		ABLIM3	6.69744e-137	-2.84842	0.083	0.397	1.20098e-132
PI3	6.58188e-39	1.69945	0.403	0.182	1.18026e-34		IFI44	9.23767e-137	-1.73969	0.479	0.815	1.6565e-132
ABLIM2	8.8146e-39	2.04211	0.262	0.069	1.58063e-34		APOL6	9.65754e-136	-1.86882	0.346	0.706	1.73179e-131
DNAJB5	2.36464e-38	1.97653	0.268	0.074	4.24026e-34		SIDT1	1.13639e-134	-2.80389	0.066	0.361	2.03778e-130
WNT10A	1.30845e-37	1.7357	0.293	0.094	2.34632e-33		MDGA1	1.82842e-134	-1.89394	0.274	0.638	3.27872e-130
LUM	2.42899e-37	2.64226	0.242	0.062	4.35566e-33		ALDH3A1	1.90343e-134	-1.68741	0.544	0.874	3.41324e-130
PROX1	1.29443e-34	2.13738	0.23	0.057	2.32117e-30		TRNP1	1.60643e-132	-3.05544	0.06	0.344	2.88066e-128
TMEM70	1.67137e-34	1.51397	0.311	0.116	2.9971e-30		GSDMB	4.86962e-132	-1.61791	0.388	0.742	8.7322e-128
ITIH5	1.79441e-33	2.20943	0.238	0.066	3.21774e-29		PSMB9	3.58787e-131	-1.50414	0.55	0.843	6.43376e-127
HSP90B1	3.02982e-33	1.64554	0.27	0.088	5.43307e-29		STEAP3	1.1507e-130	-1.766	0.308	0.668	2.06343e-126
GPR155	1.15025e-32	1.80675	0.252	0.077	2.06264e-28		TTC22	1.44456e-130	-1.66191	0.374	0.726	2.59038e-126
RCAN1	2.68308e-32	1.57784	0.299	0.115	4.81131e-28		TNFRSF14	4.2991e-130	-1.61003	0.339	0.701	7.70914e-126
EPB41L4B	4.22086e-32	1.60468	0.283	0.103	7.56884e-28		SEC16B	4.38121e-130	-2.49224	0.096	0.412	7.85638e-126
KLHDC7B	4.35643e-32	1.53404	0.276	0.095	7.81195e-28		ARHGAP27	1.6978e-129	-1.75284	0.282	0.648	3.04449e-125
TIMP3	4.58735e-32	1.91079	0.266	0.091	8.22603e-28		HERC6	2.27665e-129	-2.50826	0.154	0.496	4.08249e-125
SUGCT	6.63821e-32	1.95865	0.228	0.062	1.19036e-27		EVL	2.99532e-124	-1.5972	0.374	0.722	5.37121e-120
CHST10	2.58394e-30	1.96258	0.22	0.061	4.63353e-26		PPP1R15A	3.65558e-123	-1.91584	0.295	0.632	6.55518e-119
CLIP2	1.46273e-29	1.69999	0.244	0.08	2.62297e-25		PLBD1	2.36544e-120	-1.6908	0.291	0.641	4.24171e-116
HOPX	2.6833e-29	1.52911	0.251	0.084	4.8117e-25		ARHGAP30	2.68963e-120	-1.87299	0.214	0.566	4.82305e-116
SLC35F2	3.21565e-29	1.59585	0.252	0.086	5.7663e-25		FOXC1	9.92995e-120	-2.71902	0.067	0.342	1.78064e-115
ARID3A	4.28313e-29	1.60335	0.239	0.076	7.68051e-25		OAS1	1.40339e-119	-2.03594	0.293	0.633	2.51656e-115
CYP39A1	4.30727e-28	1.94922	0.206	0.057	7.72379e-24		KLRG2	1.43098e-119	-2.42606	0.104	0.408	2.56603e-115
WNT3A	6.85356e-27	1.64447	0.244	0.089	1.22898e-22		FOXQ1	1.59949e-119	-1.95552	0.214	0.556	2.8682e-115
TMEM158	8.95659e-27	1.93256	0.208	0.062	1.6061e-22		UNC5B	3.29878e-119	-1.50279	0.414	0.739	5.91537e-115
SUB1	1.36296e-26	1.97842	0.193	0.052	2.44405e-22		TMPRSS11E	4.03244e-118	-3.16464	0.088	0.376	7.23098e-114
CPA4	1.79703e-25	1.51567	0.228	0.078	3.22243e-21		LPAR1	2.25987e-117	-2.31653	0.106	0.411	4.0524e-113
COL12A1	2.70901e-25	1.71842	0.211	0.068	4.8578e-21		TTLL3	3.30596e-116	-1.57882	0.34	0.68	5.92825e-112
S100A12	3.05823e-25	1.7394	0.193	0.056	5.48402e-21		KCP	6.78927e-116	-2.68882	0.07	0.342	1.21745e-111
HIST1H2BG	1.47544e-24	1.73633	0.195	0.058	2.64576e-20		NR4A1	2.25036e-113	-2.76773	0.247	0.57	4.03534e-109
COL6A3	4.50397e-24	1.55985	0.304	0.148	8.07652e-20		ANKRD37	1.6484e-111	-1.94726	0.235	0.568	2.95591e-107
RHOU	5.73041e-24	1.72138	0.195	0.06	1.02758e-19		ANKRD22	2.02721e-108	-1.9569	0.153	0.471	3.6352e-104
PDLIM4	4.71131e-23	1.95788	0.179	0.053	8.44832e-19		WNT9A	3.43657e-108	-1.56855	0.331	0.656	6.16246e-104
SGTB	4.01082e-21	1.51173	0.206	0.077	7.19221e-17		C1QC	7.59934e-108	-2.22151	0.2	0.518	1.36271e-103
AP2B1	2.62443e-20	1.62077	0.178	0.059	4.70612e-16		ZIC1	4.34993e-107	-2.51604	0.064	0.32	7.80029e-103
CXCL1	5.64678e-20	1.69634	0.244	0.113	1.01258e-15		STAB1	4.2195e-106	-2.53446	0.085	0.356	7.5664e-102
STON1	1.00966e-18	1.57413	0.184	0.069	1.81053e-14		BSPRY	9.53408e-106	-1.758	0.212	0.541	1.70965e-101
MGP	1.80762e-18	1.78765	0.158	0.051	3.24142e-14		RBPMS	9.99897e-106	-2.29077	0.092	0.37	1.79301e-101
MT1E	1.31455e-17	1.54044	0.174	0.065	2.35725e-13		CYP4F11	1.13181e-104	-1.90297	0.199	0.521	2.02957e-100
DCN	1.56382e-16	1.53306	0.238	0.124	2.80424e-12		SPP1	1.50236e-103	-2.13519	0.183	0.499	2.69403e-99
RNASE4	1.57863e-16	1.51397	0.165	0.062	2.8308e-12		SOX13	1.12821e-102	-1.79861	0.197	0.517	2.0231e-98
							GBP2	2.0091e-102	-1.5766	0.306	0.629	3.60272e-98
							PADI1	7.38164e-102	-2.86882	0.077	0.331	1.32368e-97
							SOX9	1.35712e-99	-2.01183	0.119	0.407	2.43359e-95
							CXCL10	3.46146e-99	-2.73038	0.086	0.342	6.2071e-95
							SMAGP	1.37932e-98	-1.64837	0.298	0.604	2.4734e-94
							GBP3	3.26354e-98	-1.89673	0.174	0.477	5.85218e-94
							SH3BGRL2	5.71556e-98	-2.08823	0.117	0.398	1.02491e-93
							NR3C2	1.48605e-97	-2.57879	0.058	0.29	2.66479e-93
							NFASC	1.58645e-97	-2.1863	0.096	0.364	2.84482e-93
							BTN3A3	5.03212e-97	-1.82544	0.224	0.533	9.0236e-93
							ZNF117	5.74425e-97	-1.89227	0.21	0.52	1.03006e-92
							BTN3A2	6.7024e-97	-1.52394	0.346	0.649	1.20187e-92
							C1QB	1.04885e-96	-2.45293	0.129	0.403	1.8808e-92
							ARHGAP8	3.48796e-96	-1.77854	0.189	0.496	6.25461e-92
							CAMK1D	3.75589e-96	-1.70009	0.241	0.55	6.73507e-92
							MYO5B	6.50619e-96	-1.55538	0.256	0.577	1.16669e-91
							SYT8	2.89178e-95	-2.59161	0.056	0.284	5.18554e-91
							SOCS3	4.06891e-94	-1.80388	0.584	0.793	7.29637e-90
							ADAM23	8.3932e-94	-1.77274	0.179	0.482	1.50507e-89
							SLC22A18AS	5.09324e-93	-2.29749	0.077	0.323	9.13319e-89
							RNF207	6.34013e-93	-1.64595	0.239	0.546	1.13691e-88
							SPAG17	1.32833e-92	-2.45484	0.063	0.294	2.38197e-88
							BTN3A1	2.3652e-92	-1.84185	0.189	0.487	4.24127e-88
							SH3BP5	2.61468e-92	-1.66413	0.217	0.523	4.68865e-88
							SLIT2	6.03121e-91	-2.20933	0.099	0.356	1.08152e-86
							MYO5C	1.15508e-90	-1.52619	0.288	0.593	2.07129e-86
							RBBP8NL	4.23869e-90	-2.47185	0.061	0.285	7.60082e-86
							APOBEC3G	8.39941e-90	-2.05467	0.111	0.375	1.50618e-85
							SLC15A3	1.2215e-89	-1.6487	0.242	0.543	2.19039e-85
							SRGAP1	5.05927e-88	-2.05599	0.093	0.345	9.07228e-84
							NUAK2	1.41182e-87	-1.51634	0.289	0.581	2.53168e-83
							IFIT3	7.62287e-86	-2.42171	0.167	0.437	1.36693e-81
							FBXO32	2.25988e-85	-1.68168	0.201	0.491	4.05241e-81
							UBE2L6	3.54825e-85	-1.60892	0.317	0.599	6.36272e-81
							PRKAR2B	1.17008e-84	-2.73891	0.052	0.256	2.09819e-80
							CYSRT1	4.04021e-84	-2.39877	0.066	0.286	7.24491e-80
							GBP1	4.43781e-84	-2.09581	0.186	0.456	7.95788e-80
							TMEM125	1.12993e-82	-2.13621	0.093	0.333	2.02619e-78
							IDO1	2.22301e-81	-2.52169	0.07	0.287	3.98631e-77
							NTN1	9.29217e-81	-1.60195	0.229	0.509	1.66627e-76
							C1QA	7.86685e-80	-2.22357	0.162	0.416	1.41068e-75
							CNTN1	2.23387e-79	-1.81662	0.138	0.399	4.00577e-75
							CTSS	6.65996e-78	-1.53146	0.231	0.516	1.19426e-73
							SPTLC3	7.71087e-78	-2.34002	0.063	0.27	1.38271e-73
							IFIT2	1.82007e-77	-2.7435	0.058	0.257	3.26375e-73
							GALNT12	2.90889e-77	-1.97838	0.091	0.323	5.21622e-73
							CCL5	3.35886e-77	-1.93293	0.123	0.372	6.02311e-73
							MAPK10	6.57558e-76	-2.42595	0.051	0.243	1.17913e-71
							HBA2	3.78682e-75	-2.67761	0.077	0.29	6.79053e-71
							C21orf58	1.13317e-74	-1.58615	0.193	0.463	2.03199e-70
							SIX1	2.30829e-74	-1.8294	0.148	0.398	4.13923e-70
							RARB	6.8929e-73	-1.85738	0.109	0.344	1.23604e-68
							MS4A6A	8.0445e-72	-2.17653	0.085	0.299	1.44254e-67
							HOXB2	1.4277e-71	-2.09804	0.072	0.278	2.56015e-67
							KIAA1211L	2.28718e-71	-1.58335	0.17	0.429	4.10137e-67
							FARP1	2.60386e-71	-1.53895	0.198	0.464	4.66924e-67
							SLC2A12	1.63748e-70	-1.77455	0.146	0.389	2.93632e-66
							SPON2	1.93681e-70	-1.88309	0.138	0.376	3.47309e-66
							SLC2A13	2.02477e-70	-1.8521	0.104	0.331	3.63082e-66
							ASAP3	3.30151e-70	-1.81233	0.109	0.339	5.92027e-66
							GCNT2	1.15228e-68	-1.98814	0.089	0.301	2.06627e-64
							RAB26	6.37525e-68	-1.53662	0.228	0.485	1.14321e-63
							RBMS3	1.09132e-67	-1.87729	0.094	0.31	1.95696e-63
							PTGS1	1.48307e-66	-1.60926	0.195	0.445	2.65944e-62
							ATF3	7.47816e-66	-2.44309	0.742	0.805	1.34098e-61
							TNFRSF13C	1.04802e-65	-1.99427	0.092	0.299	1.87931e-61
							FOXA1	3.7816e-65	-1.60067	0.162	0.404	6.78116e-61
							CCSER1	4.07806e-64	-1.57711	0.191	0.433	7.31278e-60
							SH3KBP1	9.88282e-64	-2.06094	0.08	0.275	1.77219e-59
							SULF1	1.05526e-63	-2.13184	0.077	0.269	1.89229e-59
							ENPP4	1.48987e-63	-2.24176	0.052	0.224	2.67164e-59
							STX19	5.46246e-63	-1.53098	0.189	0.432	9.79528e-59
							DTX4	5.60432e-63	-2.31612	0.057	0.232	1.00497e-58
							C6orf223	2.92797e-62	-2.15937	0.067	0.251	5.25044e-58
							ADM	8.93178e-62	-1.62018	0.407	0.653	1.60165e-57
							C2CD4B	1.53225e-61	-2.11997	0.059	0.236	2.74764e-57
							NHS	1.6173e-61	-2.16022	0.066	0.247	2.90014e-57
							SLC25A25	2.21553e-60	-1.65428	0.433	0.633	3.9729e-56
							INPP4B	4.33319e-60	-2.30658	0.052	0.218	7.77027e-56
							PPM1L	1.16922e-59	-1.77028	0.101	0.304	2.09665e-55
							CD74	5.41112e-59	-1.50051	0.745	0.823	9.70322e-55
							SYTL2	8.9791e-59	-2.03461	0.071	0.252	1.61013e-54
							MYB	4.71573e-58	-1.78417	0.108	0.311	8.45625e-54
							POU5F2	4.89001e-57	-1.56117	0.15	0.369	8.76877e-53
							TMEM47	7.58096e-57	-2.08113	0.058	0.225	1.35942e-52
							MAML2	8.91747e-56	-1.96054	0.076	0.254	1.59908e-51
							UPK3B	1.0082e-55	-2.00505	0.064	0.235	1.8079e-51
							IQCN	1.80142e-55	-2.06466	0.066	0.236	3.23031e-51
							ADHFE1	2.71543e-55	-1.72917	0.132	0.336	4.8693e-51
							LURAP1L	2.76891e-55	-1.54542	0.147	0.363	4.9652e-51
							APOE	3.13559e-55	-2.24818	0.128	0.327	5.62273e-51
							DHX58	1.04439e-54	-1.69614	0.138	0.345	1.8728e-50
							GBP5	2.13326e-54	-2.24025	0.066	0.232	3.82537e-50
							TSSK1B	1.45684e-53	-2.23025	0.051	0.204	2.6124e-49
							LCN2	3.6222e-53	-1.62923	0.497	0.702	6.49534e-49
							PODXL	7.05863e-53	-1.77208	0.114	0.308	1.26575e-48
							DMRT2	2.93805e-52	-1.71112	0.1	0.287	5.26851e-48
							FMN1	6.88123e-52	-1.91796	0.07	0.237	1.23394e-47
							TMPRSS13	6.85427e-51	-1.60903	0.112	0.304	1.22911e-46
							UGT1A9	9.67178e-51	-1.99687	0.054	0.205	1.73434e-46
							RAET1E	2.72631e-50	-1.93108	0.061	0.218	4.88882e-46
							CHKA	7.20832e-50	-1.52204	0.133	0.331	1.2926e-45
							SPATA6L	9.44544e-50	-1.71256	0.101	0.282	1.69376e-45
							SPATA18	1.45855e-49	-1.50256	0.144	0.346	2.61547e-45
							PYROXD2	8.67756e-49	-1.54339	0.125	0.317	1.55606e-44
							DDX60L	9.71131e-49	-1.68879	0.185	0.386	1.74143e-44
							EPS8L1	2.73193e-48	-1.52084	0.25	0.461	4.89889e-44
							APOL3	3.25216e-48	-1.75778	0.102	0.279	5.83178e-44
							TMEM61	1.60085e-47	-1.92163	0.061	0.212	2.87064e-43
							SLITRK6	4.00951e-47	-1.58279	0.099	0.277	7.18985e-43
							SLC25A45	1.91664e-46	-2.05511	0.055	0.198	3.43692e-42
							EP400	1.51186e-45	-1.83136	0.063	0.213	2.71107e-41
							REC8	1.3035e-44	-1.64112	0.112	0.287	2.33744e-40
							IFITM10	1.54991e-44	-1.63832	0.087	0.252	2.77929e-40
							TNNI2	5.92895e-43	-1.99444	0.064	0.207	1.06318e-38
							HOXA10	2.04724e-41	-1.50368	0.102	0.268	3.67111e-37
							PRSS27	4.48837e-41	-1.96109	0.098	0.258	8.04854e-37
							TMEM144	2.30844e-40	-1.68426	0.075	0.222	4.1395e-36
							PTGER4	1.1231e-39	-1.53464	0.11	0.274	2.01395e-35
							PANX2	6.18782e-39	-1.69008	0.069	0.209	1.1096e-34
							SLC16A13	9.46426e-39	-1.94344	0.05	0.175	1.69713e-34
							TMPRSS2	1.24248e-38	-1.86116	0.064	0.199	2.22801e-34
							MACC1	2.53059e-38	-1.63666	0.095	0.249	4.53785e-34
							FGL2	3.43571e-38	-1.73504	0.09	0.239	6.16091e-34
							AKR1C3	1.46982e-37	-1.71185	0.072	0.21	2.63568e-33
							NFATC2	2.70125e-37	-1.60957	0.072	0.211	4.84389e-33
							APOBEC3F	3.33069e-36	-1.5569	0.106	0.258	5.9726e-32
							JAZF1	3.55325e-36	-1.74153	0.062	0.19	6.37169e-32
							LCP2	2.33091e-34	-1.69415	0.069	0.198	4.1798e-30
							MAST3	9.4866e-34	-1.77892	0.06	0.181	1.70114e-29
							IFI6	1.11167e-33	-1.73337	0.521	0.647	1.99344e-29
							CATSPERG	1.28625e-33	-1.58626	0.074	0.205	2.3065e-29
							ZNF296	1.17865e-32	-1.68413	0.063	0.185	2.11355e-28
							RERG	1.88474e-31	-1.54165	0.092	0.226	3.37972e-27
							PRICKLE1	5.479e-31	-1.52614	0.073	0.198	9.82494e-27
							LAIR1	8.10681e-31	-1.75505	0.062	0.179	1.45371e-26
							RNASE1	5.81068e-30	-1.53079	0.07	0.191	1.04197e-25
							FLT3LG	6.28337e-30	-1.51962	0.072	0.193	1.12673e-25
							CMPK2	1.25946e-28	-1.78698	0.117	0.251	2.25847e-24
							C1QTNF3	6.07302e-28	-1.52712	0.068	0.182	1.08901e-23
							MARCH3	1.30994e-27	-1.51433	0.061	0.17	2.34899e-23
							OSGIN1	6.93166e-26	-1.5804	0.065	0.171	1.24299e-21
							TBC1D1	1.45148e-25	-1.60559	0.058	0.16	2.6028e-21
							TMC8	2.87455e-25	-1.60731	0.054	0.152	5.15463e-21
							TMEM63C	1.59287e-24	-1.51917	0.065	0.168	2.85634e-20
							TBX3	1.64972e-24	-1.61904	0.054	0.151	2.95827e-20
							KRTAP5-9	1.754e-24	-1.62761	0.053	0.149	3.14526e-20
							TSPAN33	7.14956e-24	-1.5127	0.055	0.151	1.28206e-19
							INAFM2	1.71398e-23	-1.50467	0.051	0.144	3.07351e-19
							MAPK8IP1	2.76251e-23	-1.59892	0.063	0.162	4.95373e-19
							SLC16A11	5.38066e-21	-1.5094	0.056	0.145	9.6486e-17
							ZNF549	1.14015e-19	-2.60323	0.053	0.135	2.04451e-15
							DAPK1	1.55855e-17	-1.53403	0.05	0.125	2.79479e-13
