## Supplementary Table S7A for "Targeted suppression of SPP1 inhibits tumor invasion and metastasis in NRF2 hyperactivated cisplatin resistant HNSCC"

### Sheet: Enrichr_MSigDB_HM_Prim_186
Supplementary Table S7A. The analysis of the 50 MSigDB Hallmark gene sets in primary tumor from the HNSCC patients.
Term	Overlap	P-value	Adjusted P-value	Old P-value	Old Adjusted P-value	Odds Ratio	Combined Score	Genes
Epithelial Mesenchymal Transition	28/200	5.06076e-25	2.12552e-23	0	0	20.2376	1132.15	ITGB1;COL16A1;CXCL8;SERPINE2;SERPINE1;COL12A1;TNC;LAMC2;CXCL1;LOXL1;PTHLH;GJA1;TIMP3;PDLIM4;TGFB1;PRRX1;LUM;IGFBP3;INHBA;DCN;COL1A1;SFRP1;COL3A1;LOX;MGP;COL6A3;TGFBI;ITGA5
Estrogen Response Late	13/200	4.96765e-08	1.04321e-06	0	0	7.88696	132.641	SLC16A1;CAV1;HSPB8;SLC1A4;LAMC2;PAPSS2;OLFM1;SLC7A5;RAB31;FABP5;IMPA2;S100A9;LTF
TNF-alpha Signaling via NF-kB	11/200	2.82957e-06	1.9807e-05	0	0	6.52683	83.3828	RCAN1;LAMB3;CCL20;KYNU;SERPINE1;TNC;CXCL1;INHBA;IL7R;CXCL3;CXCL2
Hypoxia	11/200	2.82957e-06	1.9807e-05	0	0	6.52683	83.3828	LOX;CAVIN1;IGFBP3;CAV1;SERPINE1;STC1;AK4;TGFBI;DCN;MT1E;TMEM45A
Complement	11/200	2.82957e-06	1.9807e-05	0	0	6.52683	83.3828	MMP12;C1S;C1R;KYNU;SERPINE1;S100A12;CDH13;CXCL1;S100A9;CTSB;LTF
KRAS Signaling Up	11/200	2.82957e-06	1.9807e-05	0	0	6.52683	83.3828	ANO1;IL33;TMEM158;PRRX1;CCL20;IGFBP3;SPARCL1;INHBA;BPGM;IL7R;MMP10
UV Response Dn	9/144	8.2924e-06	4.97544e-05	0	0	7.41205	86.7223	COL1A1;GJA1;COL3A1;CAV1;SERPINE1;KCNMA1;FHL2;LTBP1;MT1E
Estrogen Response Early	9/200	0.000109912	0.000461631	0	0	5.22398	47.6209	OLFM1;SLC7A5;GJA1;RAB31;SLC16A1;HSPB8;FHL2;SLC1A4;PAPSS2
Myogenesis	9/200	0.000109912	0.000461631	0	0	5.22398	47.6209	COL1A1;ITGB1;COL3A1;TGFB1;IGFBP3;HSPB8;CDH13;COL6A3;CRYAB
Apical Junction	9/200	0.000109912	0.000461631	0	0	5.22398	47.6209	COL17A1;ITGB1;COL16A1;CDH3;NLGN2;LAMB3;ITGA3;LAMC2;TGFBI
TGF-beta Signaling	5/54	0.000144101	0.000550205	0	0	11.1427	98.5575	RAB31;TGFB1;SERPINE1;LTBP2;TGFBR1
Angiogenesis	4/36	0.000338037	0.00118313	0	0	13.5865	108.588	COL3A1;LUM;STC1;TNFRSF21
Inflammatory Response	8/200	0.000581957	0.00188017	0	0	4.59316	34.215	IFITM1;CXCL8;CCL20;SERPINE1;PDPN;INHBA;ITGA5;IL7R
Coagulation	6/138	0.00186064	0.00558191	0	0	4.9702	31.2468	C1S;C1R;SERPINE1;TIMP3;MMP10;CTSB
IL-6/JAK/STAT3 Signaling	4/87	0.00885229	0.0247864	0	0	5.22468	24.6975	TGFB1;CXCL1;CXCL3;TNFRSF21
IL-2/STAT5 Signaling	6/199	0.0109102	0.0275799	0	0	3.38877	15.3107	IFITM3;ITIH5;GSTO1;ST3GAL4;HOPX;TNFRSF21
Interferon Gamma Response	6/200	0.0111633	0.0275799	0	0	3.37113	15.1537	IFITM3;IFITM2;C1S;C1R;UPP1;BPGM
Interferon Alpha Response	4/97	0.0128322	0.0299417	0	0	4.66052	20.3003	IFITM3;IFITM1;IFITM2;C1S
Apoptosis	5/161	0.0174407	0.038553	0	0	3.48102	14.0945	IFITM3;LUM;CAV1;TIMP3;DCN
mTORC1 Signaling	5/200	0.0393016	0.0717681	0	0	2.77929	8.99514	SLC7A5;STC1;SLC1A4;AK4;HSP90B1
Xenobiotic Metabolism	5/200	0.0393016	0.0717681	0	0	2.77929	8.99514	GSTO1;KYNU;SERPINE1;UPP1;PAPSS2
Glycolysis	5/200	0.0393016	0.0717681	0	0	2.77929	8.99514	IGFBP3;STC1;AK4;TGFBI;DCN
p53 Pathway	5/200	0.0393016	0.0717681	0	0	2.77929	8.99514	TGFB1;KRT17;CDH13;UPP1;ADA
Unfolded Protein Response	3/113	0.0885145	0.1549	0	0	2.93651	7.11983	SLC7A5;SLC1A4;HSP90B1
Adipogenesis	4/200	0.11668	0.196022	0	0	2.19982	4.72592	ITIH5;CAVIN1;HSPB8;SPARCL1
DNA Repair	3/150	0.164048	0.265001	0	0	2.19326	3.96453	MPC2;ADA;GSDME
UV Response Up	3/158	0.182356	0.283665	0	0	2.07922	3.5384	OLFM1;SELENOW;CXCL2
Protein Secretion	2/96	0.224593	0.33689	0	0	2.2803	3.40554	SCRN1;AP2B1
heme Metabolism	3/200	0.285108	0.399152	0	0	1.63244	2.04852	BPGM;PDZK1IP1;CTSB
Allograft Rejection	3/200	0.285108	0.399152	0	0	1.63244	2.04852	TGFB1;DEGS1;INHBA
Pancreas Beta Cells	1/40	0.312096	0.42284	0	0	2.74082	3.19153	STXBP1
Apical Surface	1/44	0.337383	0.442816	0	0	2.48536	2.70043	SULF2
Myc Targets V2	1/58	0.418823	0.533048	0	0	1.87359	1.6306	CBX3
Cholesterol Homeostasis	1/74	0.499771	0.617364	0	0	1.46175	1.01388	FABP5
Mitotic Spindle	2/199	0.554462	0.650047	0	0	1.08238	0.638339	CLIP2;CDC42EP1
G2-M Checkpoint	2/200	0.557183	0.650047	0	0	1.07686	0.629812	SLC7A5;TGFB1
Androgen Response	1/100	0.608073	0.690245	0	0	1.07644	0.535486	ADAMTS1
PI3K/AKT/mTOR Signaling	1/105	0.626052	0.691952	0	0	1.02443	0.479762	HSP90B1
Bile Acid Metabolism	1/112	0.649852	0.699841	0	0	0.959484	0.413548	CYP39A1
Myc Targets V1	1/200	0.847119	0.847119	0	0	0.532799	0.0883986	CBX3
Oxidative Phosphorylation	1/200	0.847119	0.847119	0	0	0.532799	0.0883986	CYCS
KRAS Signaling Dn	1/200	0.847119	0.847119	0	0	0.532799	0.0883986	CYP39A1
