## Supplementary Table S7B for "Targeted suppression of SPP1 inhibits tumor invasion and metastasis in NRF2 hyperactivated cisplatin resistant HNSCC"

### Sheet: Enrichr_MSigDB_HM_Meta_339
Supplementary Table S7B. The analysis of the 50 MSigDB Hallmark gene sets in metastatic lung tumor from the HNSCC patient.
Term	Overlap	P-value	Adjusted P-value	Old P-value	Old Adjusted P-value	Odds Ratio	Combined Score	Genes
Interferon Alpha Response	22/97	6.07105e-19	2.54984e-17	0	0	18.1237	760.211	CD74;SAMD9L;UBA7;SAMD9;TAP1;IFI44;UBE2L6;PARP14;PARP9;IFIT3;IFI44L;IFIT2;PSMB9;CXCL10;MOV10;OAS1;IRF1;DHX58;EPSTI1;CMPK2;GBP2;HERC6
Interferon Gamma Response	26/200	7.40953e-16	1.556e-14	0	0	9.30304	324.105	SAMD9L;FGL2;NLRC5;UBE2L6;IFIT3;IFI44L;IFIT2;SOCS3;APOL6;CCL5;DHX58;EPSTI1;HERC6;GBP6;CD74;STAT1;IFI44;TAP1;PARP14;PSMB9;CXCL10;IRF1;CMPK2;LCP2;XAF1;IDO1
TNF-alpha Signaling via NF-kB	22/200	4.08765e-12	5.72272e-11	0	0	7.59625	199.197	PTGER4;PPP1R15A;EGR1;JUN;BTG2;DUSP1;TAP1;FOS;IFIT2;NR4A2;SOCS3;NR4A1;CXCL10;ZFP36;IRF1;CCL5;BHLHE40;FOSB;HES1;JUNB;IER2;ATF3
Estrogen Response Early	17/200	5.83625e-08	6.12806e-07	0	0	5.61935	93.5993	FARP1;FOXC1;SLC26A2;KRT8;KRT13;FOS;DHRS3;KRT19;MUC1;ELF3;PODXL;STC2;MYB;CLDN7;BHLHE40;SH3BP5;HES1
p53 Pathway	14/200	8.55301e-06	7.18453e-05	0	0	4.51034	52.6322	PPP1R15A;JUN;BTG2;STEAP3;GPX2;OSGIN1;TCHH;TAP1;FOS;ZFP36L1;DDIT4;MDM2;NUPR1;ATF3
Hypoxia	12/200	0.000164523	0.000987138	0	0	3.80109	33.1169	PLAC8;PPP1R15A;JUN;ZFP36;DUSP1;STC2;DDIT4;BHLHE40;GCNT2;ADM;FOS;ATF3
Estrogen Response Late	12/200	0.000164523	0.000987138	0	0	3.80109	33.1169	FARP1;FOXC1;KRT19;ZFP36;SLC26A2;PRKAR2B;MDK;MYB;AGR2;KRT13;FOS;CYP4F11
UV Response Up	10/158	0.000374108	0.00196406	0	0	4.00743	31.6225	NR4A1;BTG2;CHKA;IRF1;TCHH;TAP1;FOSB;FOS;JUNB;ATF3
Complement	11/200	0.000637579	0.00297537	0	0	3.45516	25.4225	C3;C1QA;APOBEC3F;PCLO;APOBEC3G;IRF1;CCL5;LCP2;CTSS;PSMB9;C1QC
IL-2/STAT5 Signaling	10/199	0.00217748	0.00862348	0	0	3.1315	19.1948	CXCL10;MUC1;ALCAM;BHLHE40;FGL2;SPP1;FLT3LG;SH3BGRL2;IKZF2;DHRS3
KRAS Signaling Dn	10/200	0.00225853	0.00862348	0	0	3.11486	18.979	NR4A2;SPRR3;BTG2;CAMK1D;MAST3;SELENOP;KRT13;SIDT1;UPK3B;IFI44L
Androgen Response	6/100	0.00713185	0.0234746	0	0	3.75062	18.54	INPP4B;SLC26A2;KRT19;SELENOP;KRT8;TMPRSS2
Inflammatory Response	9/200	0.00726595	0.0234746	0	0	2.7801	13.6908	PTGER4;CXCL10;BTG2;IRF1;CCL5;STAB1;LPAR1;ADM;LCP2
IL-6/JAK/STAT3 Signaling	5/87	0.0162044	0.0466133	0	0	3.57438	14.7353	SOCS3;CXCL10;JUN;STAT1;IRF1
Notch Signaling	3/32	0.0166476	0.0466133	0	0	6.04433	24.7545	MAML2;HES1;DTX4
Apical Junction	8/200	0.0210728	0.0520622	0	0	2.45078	9.45945	NFASC;MDK;CLDN7;ADAM23;CNTN1;EVL;SLIT2;PCDH1
Allograft Rejection	8/200	0.0210728	0.0520622	0	0	2.45078	9.45945	CD74;STAT1;CCL5;STAB1;TAP1;LCP2;GBP2;CTSS
UV Response Dn	6/144	0.0362418	0.0845641	0	0	2.54903	8.45651	INPP4B;RBPMS;PRKAR2B;DUSP1;BHLHE40;LPAR1
mTORC1 Signaling	7/200	0.0546338	0.120769	0	0	2.12679	6.18279	PPP1R15A;BTG2;DDIT4;BHLHE40;FGL2;NUPR1;SYTL2
Xenobiotic Metabolism	6/200	0.12543	0.239938	0	0	1.80802	3.75347	ALDH3A1;GCNT2;AKR1C3;AKR1C2;APOE;ADH7
KRAS Signaling Up	6/200	0.12543	0.239938	0	0	1.80802	3.75347	PPP1R15A;CXCL10;SPP1;SOX9;TSPAN1;CTSS
Cholesterol Homeostasis	3/74	0.130734	0.239938	0	0	2.46353	5.01227	ALCAM;CHKA;ATF3
Fatty Acid Metabolism	5/158	0.131395	0.239938	0	0	1.90873	3.87387	ALDH3A1;ALDH1A1;UBE2L6;CEL;ADH7
Apoptosis	5/161	0.138994	0.24324	0	0	1.87174	3.69354	JUN;BTG2;IRF1;TAP1;ATF3
Apical Surface	2/44	0.170981	0.287248	0	0	2.77222	4.8963	MAL;MDGA1
TGF-beta Signaling	2/54	0.232793	0.37605	0	0	2.23796	3.26206	PPP1R15A;JUNB
Glycolysis	5/200	0.252393	0.388064	0	0	1.4944	2.05743	ELF3;STC2;DDIT4;SOX9;B4GALT4
Pperoxisome	3/104	0.25871	0.388064	0	0	1.72914	2.33788	ALDH1A1;CEL;DHRS3
Unfolded Protein Response	3/113	0.300142	0.434688	0	0	1.58693	1.90987	STC2;DDIT4;ATF3
Angiogenesis	1/36	0.459885	0.643839	0	0	1.659	1.28868	SPP1
Reactive Oxygen Species Pathway	1/49	0.567721	0.746405	0	0	1.20889	0.684383	JUNB
Bile Acid Metabolism	2/112	0.56869	0.746405	0	0	1.05482	0.59536	ALDH1A1;NR3C2
Adipogenesis	3/200	0.661973	0.794368	0	0	0.882161	0.363918	C3;CYP4B1;APOE
Myogenesis	3/200	0.661973	0.794368	0	0	0.882161	0.363918	STC2;BHLHE40;TNNI2
Epithelial Mesenchymal Transition	3/200	0.661973	0.794368	0	0	0.882161	0.363918	JUN;SPP1;SLIT2
Coagulation	2/138	0.68168	0.795293	0	0	0.852025	0.326491	C3;C1QA
PI3K/AKT/mTOR Signaling	1/105	0.834655	0.921524	0	0	0.556355	0.100554	MAPK10
Mitotic Spindle	2/199	0.853764	0.921524	0	0	0.586362	0.0927043	FARP1;ARHGAP27
heme Metabolism	2/200	0.855701	0.921524	0	0	0.583371	0.0909091	C3;BTG2
Spermatogenesis	1/135	0.901301	0.946298	0	0	0.431136	0.0448018	STRBP
DNA Repair	1/150	0.923767	0.946298	0	0	0.387435	0.0307219	CMPK2
G2-M Checkpoint	1/200	0.967816	0.967816	0	0	0.289346	0.0094656	POLQ
